# *In silico* analyses of neuropeptide-like protein (NLP) profiles in parasitic nematodes

**DOI:** 10.1101/2021.03.03.433794

**Authors:** Fiona M. McKay, Ciaran J. McCoy, Nikki J. Marks, Aaron G. Maule, Louise E. Atkinson, Angela Mousley

**Author notes:** Corresponding author: Angela Mousley. School of Biological Sciences, Queen’s University Belfast, 19 Chlorine Gardens, Belfast, BT9 5DL, UK. Note: Supplementary data associated with this article.

## Abstract

Nematode parasite infections cause disease in humans and animals and threaten global food security by reducing productivity in livestock and crop farming. The escalation of anthelmintic resistance in economically important nematode parasites underscores the need for the identification of novel drug targets in these worms. Nematode neuropeptide signalling is an attractive system for potential chemotherapeutic exploitation, with neuropeptide G-protein coupled receptors (NP-GPCRs) representing the leading target candidates therein. In order to successfully validate NP-GPCRs as targets for parasite control it is necessary to characterise their function and importance to nematode biology. This can be aided through identifying receptor activating ligand(s) in a process known as receptor deorphanisation. Such efforts first require the identification of all neuropeptide ligands within parasites. Here we comb the genomes of nine therapeutically relevant pathogenic nematode species to comprehensively characterise the nematode parasite neuropeptide-like protein (NLP) complements, and details the discovery of several previously unreported, yet conserved, neuropeptides and neuropeptide-encoding genes. We identify the neuropeptides that are most highly conserved in all parasites examined, and characterise their physiological activity on the reproductive musculature of the parasite, *Ascaris suum*. These data suggest conserved neuropeptide functions in both free living and parasitic nematodes, and support the potential for exploitation of the neuropeptide signalling system as an anthelmintic target.
