## Supplementary Table 1 for "*In silico* analyses of neuropeptide-like protein (NLP) profiles in parasitic nematodes"

### Sheet: Table S1
Table S1: Nematode genomes mined for Neuropeptide ligands. CEGMA and BUSCO scores indicate genome quality, obtained from Wormbase parasite (WBPS14)
A. Original nine species of key parasitic nematodes
Species	Genome BioProject ID(s)	Reference	CEGMA	BUSCO
			0 50 100	0 50 100
Trichinella spiralis	PRJNA12603 PRJNA257433	Mitreva et al., 2011 Korhonen et al., 2016	●●●●●●●●●●	●●●●●●●●●
Trichuris muris	PRJEB126	Foth et al., 2014	●●●●●●●●●	●●●●●●●
Ascaris suum	PRJNA62057 PRJNA80881	Wang et al., 2012 Jex et al., 2011	●●●●●●●●●	●●●●●●●●●
Brugia malayi	PRJNA10729	Ghedin et al., 2007	●●●●●●●●●●	●●●●●●●●●●
Dirofilaria immitis	PRJEB1797	Godel et al., 2012	●●●●●●●●●●	●●●●●●●●●
Necator americanus	PRJNA72135	Tang et al., 2014	●●●●●●●●●	●●●●●●●●
Haemonchus contortus	PRJEB506 PRJNA205202	Laing et al., 2013 Schwarz et al., 2013	●●●●●●●●●	●●●●●●●
Bursaphelenchus xylophilus	PRJEA64437	Kikuchi et al., 2011	●●●●●●●●●●	●●●●●●●●
Globodera pallida	PRJEB123	Cotton et al., 2014	●●●●●●●●	●●●●
B. Caenorhabditis spp.
Species	Genome BioProject ID(s)	Reference	CEGMA	BUSCO
			0 50 100	0 50 100
Caenorhabditis brenneri	PRJNA20035	Harris et al., 2020	●●●●●●●●●●	●●●●●●●●●●
Caenorhabditis briggsae	PRJNA10731	Stein et al., 2003	●●●●●●●●●●	●●●●●●●●●●
Caenorhabditis japonica	PRJNA12591	Harris et al., 2020	●●●●●●●●●	●●●●●●●●●
Caenorhabditis remanei	PRJNA53967	Harris et al., 2020	●●●●●●●●●●	●●●●●●●●●●
