## Supplementary Table 3 for "*In silico* analyses of neuropeptide-like protein (NLP) profiles in parasitic nematodes"

### Sheet: Table S3 NLP WB gene IDs
Table S3: Gene IDs for nlp-gene sequelogues identified in nine species of parasitic nematode.
nlp-gene	Trichinella spiralis	Trichuris muris	Ascaris suum	Brugia malayi	Dirofilaria immitis	Necator americanus	Haemonchus contortus	Bursaphelenchus xylophilus	Globodera pallida
nlp-1			GS_09348			NECAME_17590	HCOI00158200, HCOI00158100		GPLIN_000148100, GPLIN_000148300, GPLIN_000148200
nlp-2			GS_09766			NECAME_08986		BXY_0512000
nlp-3			GS_04330	Bm4200	nDi.2.2.2.t05195	NECAME_08796	HCOI00854200	BXY_1585400	GPLIN_000306500
nlp-4.1
nlp-4.2
nlp-5	Tsp_01085	TMUE_s0203001100				NECAME_03903	HCOI00453200	BXY_0267800
nlp-6	Tsp_06462	Unannotated				NECAME_01783		BXY_0018900
nlp-7			GS_14166, GS_06889			NECAME_03687	HCOI00537800	BXY_1436200
nlp-8			GS_15763			NECAME_13585	HCOI01334800	BXY_0994900	GPLIN_000702900, GPLIN_000943000
nlp-9			Unannotated	Bm9066	nDi.2.2.2.t10004	NECAME_06951	HCOI00354300
nlp-10			GS_17333	Bm12379	nDi.2.2.2.t07611	NECAME_00873	Unannotated	BXY_1614800	GPLIN_000270800
nlp-11			GS_10383	Bm10347	nDi.2.2.2.t03499	NECAME_16006	HCOI01855300
nlp-12	Tsp_12011	Unannotated	L3E_00884	Bm5036	Unannotated	NECAME_00215	Unannotated	BXY_0700000	GPLIN_001153700
nlp-13			GS_20435	Bm1518, Bm1519, Bm17230	nDi.2.2.2.t12030	NECAME_06947	HCOI01189500	BXY_1008200
nlp-14			GS_18851	Bm2988	nDi.2.2.2.t10073	NECAME_02424	HCOI00090300	BXY_0652000	GPLIN_000384700
nlp-15	Tsp_09443	TMUE_s0032004200	GS_13507			NECAME_08610	HCOI00944900, HCOI01495800	BXY_0926100, BXY_1349900	Unannotated
nlp-16
nlp-17			GS_20762			NECAME_18369	HCOI00601800	BXY_0806200	GPLIN_000408300
nlp-18			GS_16264	Bm9830	nDi.2.2.2.t03177	NECAME_13310	HCOI02012500, HCOI652000	BXY_1710500
nlp-19			Unannotated			NECAME_11593	HCOI00236400, HCOI00354200	BXY_0123600	Unannotated
nlp-20			L3E_00019			Unannotated	HCOI01379200	BXY_0745200
nlp-21			GS_21504			NECAME_03092	HCOI02179900, HCOI00936000	BXY_1648800	GPLIN_000942800
nlp-22
nlp-23
nlp-35			Unannotated			Unannotated	HCOI00356900
nlp-36	Unannotated	TMUE_s0193000200, TMUE_s0010004500	GS_08275 , GS_13360	Bm18000, Bm5466, Bm9418, Bm2332	nDi.2.2.2.t04008, nDi.2.2.2.t03270	NECAME_11624, NECAME_00845	HCOI00358100, HCOI00073900, HCOI01872300, HCOI 01872400, HCOI00073900, HCOI011119000	BXY_1031700, BXY_0320300, BXY_1400800	GPLIN_000105200, GPLIN_001012800, GPLIN_001360900
nlp-37			Unannotated	Bm4195	Unannotated	NECAME_01911	HCOI01489200	BXY_1432200
nlp-38			GS_20959					BXY_0953500	GPLIN_001127600
nlp-39
nlp-40			GS_21418			NECAME_13812	HCOI02027500	BXY_0152600	GPLIN_001156000, GPLIN_001032300
nlp-41
nlp-42			Unannotated			NECAME_06917	HCOI01162100	BXY_0351100	GPLIN_000071400
nlp-43	Tsp_01848	TMUE_s0004011500	GS_04714			NECAME_00884	HCOI01779700
nlp-44			GS_01320			NECAME_16167	HCOI02046100	BXY_1141900	GPLIN_001433900
nlp-45
nlp-46			Unannotated	Bm9976		NECAME_13276		BXY_0529200
nlp-47	Unannotated	Unannotated	GS_14769	Bm9182	nDi.2.2.2.t00812	NECAME_05608	HCOI0018100	BXY_1599000	GPLIN_001226200
nlp-48						NECAME_10597	Unannotated
nlp-49	Tsp_02173	TMUE_s0262000200	Unannotated	Bm4623	nDi.2.2.2.t01189	NECAME_04679	HCOI00001500	BXY_1520200	GPLIN_001015600
nlp-50						NECAME_14778
nlp-51			Unannotated				Unannotated	BXY_0027500
nlp-52						NECAME_10593
nlp-53
nlp-54			GS_07633			NECAME_08261	HCOI01720700	BXY_0073300	GPLIN_000818000
nlp-55			GS_04350			NECAME_12707	HCOI01649700, HCOI00056800	BXY_1742800	GPLIN_000375100
nlp-56			L3E_01816			NECAME_09113		BXY_1402900	Unannotated
nlp-57			Unannotated	Bm18074		NECAME_17189		BXY_1426000
nlp-58	Tsp_03978	Unannotated				NECAME_10683	Unannotated
nlp-59			GS_02161			NECAME_10406	HCOI01970300, HCOI00531900
nlp-60	Tsp_06492						Unannotated
nlp-61			GS_16755	Bm1163, Bm1251	nDi.2.2.2.t00938	NECAME_13997	Unannotated	BXY_0112300	GPLIN_001021000, GPLIN_001445200
nlp-62			L3E_01644			Unannotated	HCOI02073500
nlp-63						Unannotated	HCOI02113800
nlp-64			GS_15066	Unannotated	nDi.2.2.2.t12803	NECAME_13077	HCOI00046900	BXY_0781400	GPLIN_000195200, GPLIN_000902300, GPLIN_001248100
nlp-65
nlp-66			GS_12967			NECAME_16575	Unannotated
nlp-67						NECAME_04677	HCOI00002600	BXY_0381900
nlp-68						NECAME_08885	HCOI00450800
nlp-69			Unannotated			Unannotated	HCOI01811700, HCOI01881600	Unannotated	Unannotated
nlp-70			L3E_03476
nlp-71			Unannotated	Unannotated	nDi.2.2.2.t01762	NECAME_00458	HCOI00175800, HCOI00175900	BXY_0539200
nlp-72	Tsp_00203	TMUE_s0072002600	GS_16863			NECAME_02550	Unannotated	BXY_1609700	Unannotated
nlp-73			GS_22852			Unannotated	HCOI00662400
pdf-1/nlp-74	Unannotated	Unannotated	L3E_01587	Bm5652	Unannotated	NECAME_09726	HCOI01795700	BXY_1141000	GPLIN_000619600
ntc-1/nlp-75			Unannotated			Unannotated	Unannotated	BXY_1616700
nlp-76			Unannotated	Bm14130, Bm393	Unannotated	NECAME_09770, NECAME_07233	Unannotated	BXY_1104100	GPLIN_000606000
nlp-77			GS_12601	Bm10443	nDi.2.2.2.t10521	NECAME_15720	HCOI01603600	BXY_1591500	GPLIN_000954800
nlp-78
nlp-79			GS_10173			NECAME_13047, NECAME_13046	HCOI01171800, HCOI01419400, HCOI00258100
nlp-80
nlp-81			GS_02942	Bm7003	Unannotated	NECAME_12618	HCOI02165100	BXY_1230600	GPLIN_001446700
nlp-82						Unannotated	Unannotated
snet-1/nlp-83	Unannotated	Unannotated	GS_13958			NECAME_03214	HCOI00295300
rgba-1/nlp-84
nlp-85				Bm9512	nDi.2.2.2.t05372
nlp-86			GS_15375					BXY_1552900	GPLIN_001016300
nlp-87			Unannotated
nlp-91			GS_01051			NECAME_02339	HCOI00744400, HCOI01185400	BXY_0734100	GPLIN_000173200
nlp-92			Unannotated	Bm18030	nDi.2.2.2.t00949
nlp-93			Unannotated			Unannotated	Unannotated	BXY_1423000
nlp-94			GS_19635
nlp-95			Unannotated					BXY_1264900	GPLIN_000176600
nlp-96							HCOI00466400
nlp-97			GS_11415	Bm13334	nDi.2.2.2.t09389	NECAME_06899	HCOI01391900	BXY_0348400	GPLIN_000991100
nlp-98									GPLIN_000455300, GPLIN_000733300
