## Supplementary Table 4 for "*In silico* analyses of neuropeptide-like protein (NLP) profiles in parasitic nematodes"

### Sheet: Table S4 Caenorhabditis NLPs
Table S4: Caenorhabditis elegans Neuropeptide-like protein (NLP) sequelogue presence in four Caenorhabditis spp. , transcript IDs provided.
	Caenorhabditis brenneri	Caenorhabditis briggsae	Caenorhabditis remanei	Caenorhabditis japonica
nlp-1	CBN01444	CBG14276	CRE00865	CJA11608
nlp-2	CBN16459	CBG02131	CRE21552	CJA21726
nlp-3	CBN21375	CBG05250	CRE19171	CJA01062
nlp-4-1	CBN02151	CBG02225	CRE29841
nlp-4-2	CBN11478		CRE15676
nlp-5	Unannotated	CBG00657	CRE01998	Unannotated
nlp-6	CBN19080	CBG01885	CRE03299	CJA07489
nlp-7	CBN20137	CBG22806	CRE21879	CJA32708
nlp-8	CBN02140	CBG08277	CRE14927	CJA09878
nlp-9	CBN12015, CBN23857	CBG01431	CRE09259	CJA17971
nlp-10	CBN32531	CBG03649	CRE13362	CJA14290
nlp-11	CBN01349	CBG01038	CRE05173	Unannotated
nlp-12	CBN11349, CBN07359	CBG22209	CRE03718	CJA29375
nlp-13	CBN23748	CBG01427	CRE09258	CJA26121
nlp-14	CBN12005	CBG00246	CRE04273	CJA18709
nlp-15	CBN08503	CBG07924	CRE15614	CJA10386
nlp-16	CBN00423	CBG05490	CRE23806, CRE16846	CJA13186
nlp-17	CBN12299	CBG01760	CRE10096	CJA05490
nlp-18	CBN18815	CBG02983	CRE01790	CJA24130
nlp-19	CBN09348	CBG17544	CRE07258	CJA03383
nlp-20	CBN13921, CBN00956	CBG05929	CRE31647, CRE12727	CJA07244
nlp-21	CBN08748	CBG13292	CRE01074	CJA18750
nlp-22	CBN10971	CBG26779	CRE21555
nlp-23	CBN09386	Unannotated	CRE21554	CJA33649
nlp-35	CBN06689	CBG20018	CRE01373	Unannotated
nlp-36	CBN01893	CBG10077	CRE25582	CJA17538
nlp-37	CBN07854	CBG14072	CRE00463	CJA12829
nlp-38	CBN23062	CBG20435	CRE28580	CJA05514
nlp-39
nlp-40	CBN04913	CBG03916	CRE08301	CJA04776
nlp-41	CBN28175	CBG20866	CRE26074	CJA18327
nlp-42	CBN31483	CBG20321	CRE11351	CJA02280
nlp-43	CBN25625	CBG23038	CRE24465	CJA18577
nlp-44	CBN24952	CBG14780	CRE00683	CJA14277
nlp-45	CBN02749	CBG27511	CRE21556	CJA23000
nlp-46	CBN24604, CBN21996	CBG23512	CRE27427	Unannotated
nlp-47	CBN13528, CBN23777	CBG19970	CRE17707, CRE13525	CJA20636
nlp-48	Unannotated	CBG10099	Unannotated	CJA20014
nlp-49	CBN18188	CBG14775	CRE00684	CJA17856
nlp-50	CBN29518	CBG11148	CRE26496	CJA19399
nlp-51	CBN31235	CBG02927	CRE01762	Unannotated
nlp-52	Unannotated	CBG15239	CRE25655	Unannotated
nlp-53	Unannotated	CBG07405	CRE22305	CJA18652
nlp-54	CBN16217	CBG00401	CRE28712	CJA32596
nlp-55	CBN16895	CBG00684	CRE01969	CJA03285
nlp-56	Unannotated	CBG21518	CRE16416	CJA11492
nlp-57	CBN31893	CBG17367	CRE07298	Unannotated
nlp-58	Unannotated	CBG30647	CRE22824	CJA17480
nlp-59		CBG11601	CRE04954	CJA38335
nlp-60	CBN05235	CBG19658	CRE16243	CJA10413
nlp-61	CBN19618	CBG16747	CRE00515	CJA07175
nlp-62	CBN06557, CBN14068	CBG04021	CRE03770	Unannotated
nlp-63	CBN13587, CBN03582	CBG00860	CRE04313
nlp-64	Unannotated	CBG08177	CRE17160	CJA37565
nlp-65	CBN04733	CBG03021	CRE01804
nlp-66	CBN17838	CBG17432	CRE07465	CJA16554
nlp-67	CBN10428	CBG16393	CRE27663	CJA15717
nlp-68	CBN23619	CBG18362	CRE04604	CJA18289
nlp-69	Unannotated	CBG12919	Unannotated	Unannotated
nlp-70	CBN22915	CBG30511	CRE16086	CJA09331
nlp-71	CBN28253	CBG05451	CRE16827	CJA28681
nlp-72	CBN00168	CBG23020	CRE24414	CJA19051
nlp-73	CBN25150	CBG19338	CRE22891	CJA19827
pdf-1/nlp-74	CBN02304	CBG16474	CRE20188	CJA07420
ntc-1/nlp-75	CBN23002	CBG14557	CRE00785	CJA15000
nlp-76	CBN23488	CBG00094	CRE24075	CJA13711
nlp-77	CBN29712	CBG12955	Unannotated	CJA09677
nlp-78	CBN05216	CBG25453	CRE20456	Unannotated
nlp-79	CBN02002	CBG01817	CRE10291	CJA11723
nlp-80	CBN00677	CBG23093	CRE18011	CJA01738
nlp-81		CBG03377	CRE10723	Unannotated
nlp-82	Unannotated	CBG00924	CRE22568
snet-1/nlp-83	CBN23281	CBG14256	CRE00378	CJA18810
rgba-1/nlp-84
